# Synergistic Effect of Thermoneutral Housing and Chronotherapeutic PD-1 Blockade Overcomes Melanoma Resistance

**DOI:** 10.1101/2025.05.15.654271

**Authors:** Justin Tang, John P. Miller, Raymond Yang

**Affiliations:** Department of Biomedical Science, University of Guelph, Guelph, ON N1G 2W1, Canada; Department of Surveillance & Evaluation, Health Canada, Ottawa, ON, K1A 0K9, Canada

## Abstract

**Background:** Immune-checkpoint blockade transformed melanoma therapy, yet the B16-F10 model resists PD-1 inhibition. Sub-thermoneutral housing (22°C) causes cold stress, and dosing outside circadian immune peaks dampens anti-tumour immunity. We hypothesised eliminating both would render B16-F10 curable.

**Methods:** C57BL/6 mice (n=40) with B16-F10 tumours were randomised to conventional (22°C; ZT22 PD-1 timing), chronotherapy only (22°C; ZT4), thermoneutrality only (30°C; ZT22), or “double-hit” (30°C; ZT4). Anti-PD-1 was given on days 3, 6, 9, 12. Tumour volume, weight, survival, and day-14 serum IFN-γ were recorded. Synergy threshold Δ ≥ 20% was prespecified.

**Results:** Day 14 control tumours were 1207±48 mm^3^. Chronotherapy and thermoneutrality slowed growth (737±55 mm^3^ and 565±28 mm^3^ respectively; p<0.0001). The double-hit nearly halted progression (43±12 mm^3^, –96%; p<10□^1^□), yielding seven complete responses and 100% survival. IFN-γ increased 8.8-fold versus control (430±24 vs 48±7 pg mL□^1^; p<10□^1^□). Bliss Δ was 25%, confirming synergy.

**Conclusions:** Removing cold stress and circadian mistiming unmasks curative PD-1 response in refractory melanoma. Available warming blankets and morning infusions suggest a practical tactic to rescue PD-1 efficacy in “cold” tumours. A factorial multicentre trial is warranted.
