## Supplementary File 1 for "Synergistic Effect of Thermoneutral Housing and Chronotherapeutic PD-1 Blockade Overcomes Melanoma Resistance"

Mouse_ID	Group	IFNg_pg_mL
A01	A	74.5
A02	A	19.3
A03	A	55.0
A04	A	43.2
A05	A	44.6
A06	A	47.4
A07	A	25.8
A08	A	47.2
A09	A	39.6
A10	A	89.9
B01	B	155.6
B02	B	141.2
B03	B	143.0
B04	B	133.3
B05	B	123.6
B06	B	140.2
B07	B	162.0
B08	B	144.0
B09	B	173.9
B10	B	145.0
C01	C	180.6
C02	C	218.6
C03	C	193.6
C04	C	167.4
C05	C	175.4
C06	C	193.5
C07	C	228.4
C08	C	173.3
C09	C	173.9
C10	C	205.1
D01	D	396.8
D02	D	432.5
D03	D	503.0
D04	D	484.8
D05	D	455.5
D06	D	490.2
D07	D	280.3
D08	D	511.3
D09	D	392.4
D10	D	349.9
