## Supplementary File 2 for "Synergistic Effect of Thermoneutral Housing and Chronotherapeutic PD-1 Blockade Overcomes Melanoma Resistance"

Mouse_ID	Group	Day	TumourVol_mm3	BodyWt_g	Status	Note
A01	A	0	50.0	22.5	0
A01	A	2	83.3	22.5	0
A01	A	4	121.1	23.4	0
A01	A	6	197.3	21.2	0
A01	A	8	323.9	22.5	0
A01	A	10	522.7	22.0	0
A01	A	12	856.5	20.9	0
A01	A	14	1342.9	21.3	0
A01	A	16	2207.6	22.1	1
A01	A	18	3432.4	20.8	1
A01	A	20	5348.9	22.0	1
A02	A	0	50.0	21.6	0
A02	A	2	85.7	23.5	0
A02	A	4	112.5	19.2	0
A02	A	6	176.2	21.4	0
A02	A	8	282.9	22.3	0
A02	A	10	508.1	20.3	0
A02	A	12	785.6	25.1	0
A02	A	14	1295.3	23.0	0
A02	A	16	1985.3	19.5	0
A02	A	18	3178.1	22.2	1
A02	A	20	4644.3	21.0	1
A03	A	0	50.0	21.9	0
A03	A	2	74.5	21.9	0
A03	A	4	118.7	22.1	0
A03	A	6	182.0	22.9	0
A03	A	8	304.5	22.5	0
A03	A	10	457.5	23.1	0
A03	A	12	701.8	23.3	0
A03	A	14	1036.4	23.4	0
A03	A	16	1639.7	20.1	0
A03	A	18	2545.9	22.1	1
A03	A	20	4102.4	20.5	1
A04	A	0	50.0	20.3	0
A04	A	2	80.2	21.3	0
A04	A	4	128.9	23.1	0
A04	A	6	183.0	22.4	0
A04	A	8	312.3	21.6	0
A04	A	10	469.3	23.1	0
A04	A	12	755.4	23.3	0
A04	A	14	1170.5	19.8	0
A04	A	16	1841.2	21.3	0
A04	A	18	3059.4	22.3	1
A04	A	20	4347.4	20.2	1
A05	A	0	50.0	23.3	0
A05	A	2	82.6	21.0	0
A05	A	4	130.8	22.7	0
A05	A	6	213.4	23.3	0
A05	A	8	343.5	21.9	0
A05	A	10	535.2	23.6	0
A05	A	12	727.4	21.8	0
A05	A	14	1154.6	19.9	0
A05	A	16	1867.4	21.0	0
A05	A	18	3119.2	21.8	1
A05	A	20	5149.8	23.8	1
A06	A	0	50.0	22.6	0
A06	A	2	74.8	19.7	0
A06	A	4	131.6	21.8	0
A06	A	6	199.5	22.2	0
A06	A	8	312.2	23.3	0
A06	A	10	495.6	22.0	0
A06	A	12	749.6	22.7	0
A06	A	14	1109.9	23.0	0
A06	A	16	1927.3	19.7	0
A06	A	18	2577.7	22.9	1
A06	A	20	4740.0	20.5	1
A07	A	0	50.0	20.1	0
A07	A	2	82.1	20.7	0
A07	A	4	126.0	21.5	0
A07	A	6	206.3	21.4	0
A07	A	8	332.4	21.7	0
A07	A	10	498.5	21.5	0
A07	A	12	742.3	22.0	0
A07	A	14	1092.5	20.4	0
A07	A	16	1889.8	21.9	0
A07	A	18	2983.4	22.8	1
A07	A	20	4600.3	21.7	1
A08	A	0	50.0	22.6	0
A08	A	2	80.6	20.3	0
A08	A	4	134.4	21.1	0
A08	A	6	198.7	20.6	0
A08	A	8	307.0	24.4	0
A08	A	10	450.3	22.2	0
A08	A	12	617.0	22.0	0
A08	A	14	1032.9	21.6	0
A08	A	16	1571.2	22.3	0
A08	A	18	2599.0	23.0	1
A08	A	20	4629.6	22.3	1
A09	A	0	50.0	21.1	0
A09	A	2	78.6	21.9	0
A09	A	4	125.3	22.0	0
A09	A	6	200.7	19.5	0
A09	A	8	334.6	21.1	0
A09	A	10	490.7	23.0	0
A09	A	12	842.0	22.7	0
A09	A	14	1347.4	20.6	0
A09	A	16	2521.2	23.3	1
A09	A	18	3706.6	20.8	1
A09	A	20	5903.7	19.7	1
A10	A	0	50.0	22.3	0
A10	A	2	76.9	23.8	0
A10	A	4	129.2	17.9	0
A10	A	6	205.2	19.6	0
A10	A	8	347.9	22.3	0
A10	A	10	570.2	20.4	0
A10	A	12	1007.5	25.0	0
A10	A	14	1488.6	22.6	0
A10	A	16	2257.8	22.0	1
A10	A	18	3290.8	24.8	1
A10	A	20	4894.0	21.6	1
B01	B	0	50.0	22.8	0
B01	B	2	70.6	21.6	0
B01	B	4	100.3	21.8	0
B01	B	6	136.4	21.3	0
B01	B	8	198.7	21.5	0
B01	B	10	294.5	21.6	0
B01	B	12	457.2	21.5	0
B01	B	14	669.1	21.0	0
B01	B	16	953.0	20.1	0
B01	B	18	1457.0	20.3	0
B01	B	20	2043.2	22.5	1
B02	B	0	50.0	22.6	0
B02	B	2	71.8	19.0	0
B02	B	4	109.1	22.4	0
B02	B	6	145.8	23.2	0
B02	B	8	205.1	20.3	0
B02	B	10	304.9	21.7	0
B02	B	12	456.5	19.6	0
B02	B	14	757.0	21.1	0
B02	B	16	1001.5	22.9	0
B02	B	18	1443.6	22.5	0
B02	B	20	2083.2	21.9	1
B03	B	0	50.0	22.4	0
B03	B	2	70.1	23.0	0
B03	B	4	100.3	20.7	0
B03	B	6	148.9	22.7	0
B03	B	8	216.5	20.7	0
B03	B	10	333.1	19.4	0
B03	B	12	457.7	22.1	0
B03	B	14	613.7	22.0	0
B03	B	16	903.0	23.3	0
B03	B	18	1251.1	21.1	0
B03	B	20	1889.6	18.3	0
B04	B	0	50.0	26.7	0
B04	B	2	70.4	20.9	0
B04	B	4	110.0	21.9	0
B04	B	6	142.9	22.9	0
B04	B	8	223.2	21.3	0
B04	B	10	323.4	22.7	0
B04	B	12	448.3	22.7	0
B04	B	14	671.0	21.0	0
B04	B	16	897.7	21.7	0
B04	B	18	1247.3	23.5	0
B04	B	20	1860.2	23.2	0
B05	B	0	50.0	22.2	0
B05	B	2	75.2	20.8	0
B05	B	4	116.0	24.7	0
B05	B	6	167.8	21.1	0
B05	B	8	245.2	21.3	0
B05	B	10	344.9	22.2	0
B05	B	12	499.4	24.2	0
B05	B	14	737.6	22.5	0
B05	B	16	1159.7	21.5	0
B05	B	18	1879.4	21.1	0
B05	B	20	2624.0	21.5	1
B06	B	0	50.0	21.8	0
B06	B	2	66.8	21.9	0
B06	B	4	87.6	24.1	0
B06	B	6	128.6	21.0	0
B06	B	8	178.3	21.4	0
B06	B	10	259.4	20.4	0
B06	B	12	359.3	21.7	0
B06	B	14	511.9	23.4	0
B06	B	16	814.3	22.0	0
B06	B	18	1241.3	20.0	0
B06	B	20	1912.5	22.0	0
B07	B	0	50.0	22.7	0
B07	B	2	81.9	18.6	0
B07	B	4	123.0	20.4	0
B07	B	6	189.0	20.0	0
B07	B	8	269.8	22.3	0
B07	B	10	415.0	22.1	0
B07	B	12	580.1	21.2	0
B07	B	14	908.0	22.0	0
B07	B	16	1188.3	23.3	0
B07	B	18	1804.5	23.3	0
B07	B	20	2604.5	23.2	1
B08	B	0	50.0	20.4	0
B08	B	2	76.7	21.3	0
B08	B	4	118.5	23.5	0
B08	B	6	166.2	21.9	0
B08	B	8	246.2	23.8	0
B08	B	10	381.1	20.2	0
B08	B	12	580.3	23.1	0
B08	B	14	980.3	19.5	0
B08	B	16	1395.4	24.0	0
B08	B	18	1871.9	20.2	0
B08	B	20	2861.5	23.5	1
B09	B	0	50.0	21.0	0
B09	B	2	76.5	22.2	0
B09	B	4	124.7	22.0	0
B09	B	6	196.5	20.6	0
B09	B	8	286.6	21.9	0
B09	B	10	456.0	22.9	0
B09	B	12	639.2	23.0	0
B09	B	14	993.3	21.8	0
B09	B	16	1441.5	21.7	0
B09	B	18	1884.7	22.3	0
B09	B	20	2827.9	20.7	1
B10	B	0	50.0	23.1	0
B10	B	2	67.0	21.2	0
B10	B	4	95.8	25.0	0
B10	B	6	126.1	22.8	0
B10	B	8	198.1	22.6	0
B10	B	10	316.1	20.5	0
B10	B	12	394.8	23.2	0
B10	B	14	535.8	21.5	0
B10	B	16	728.3	23.6	0
B10	B	18	1138.6	20.9	0
B10	B	20	1784.6	22.2	0
C01	C	0	50.0	21.8	0
C01	C	2	70.5	21.7	0
C01	C	4	103.4	22.5	0
C01	C	6	141.7	23.5	0
C01	C	8	190.4	22.4	0
C01	C	10	275.6	24.2	0
C01	C	12	373.2	24.6	0
C01	C	14	531.0	21.7	0
C01	C	16	710.3	22.9	0
C01	C	18	1001.4	20.3	0
C01	C	20	1293.9	21.2	0
C02	C	0	50.0	21.0	0
C02	C	2	75.7	24.1	0
C02	C	4	112.9	22.5	0
C02	C	6	153.8	22.1	0
C02	C	8	229.7	25.2	0
C02	C	10	343.7	21.6	0
C02	C	12	484.2	21.3	0
C02	C	14	642.4	21.7	0
C02	C	16	915.1	24.8	0
C02	C	18	1290.4	24.0	0
C02	C	20	2041.1	22.1	1
C03	C	0	50.0	24.4	0
C03	C	2	73.8	21.4	0
C03	C	4	105.7	22.0	0
C03	C	6	146.0	21.7	0
C03	C	8	207.2	22.7	0
C03	C	10	272.8	22.0	0
C03	C	12	341.8	22.4	0
C03	C	14	501.5	22.2	0
C03	C	16	718.9	22.9	0
C03	C	18	962.2	21.6	0
C03	C	20	1401.0	23.5	0
C04	C	0	50.0	22.6	0
C04	C	2	83.0	21.9	0
C04	C	4	124.9	23.9	0
C04	C	6	173.8	20.8	0
C04	C	8	223.7	22.2	0
C04	C	10	339.1	22.4	0
C04	C	12	482.3	21.4	0
C04	C	14	704.6	18.8	0
C04	C	16	1006.3	22.0	0
C04	C	18	1275.9	25.3	0
C04	C	20	1615.6	20.4	0
C05	C	0	50.0	20.2	0
C05	C	2	75.8	20.7	0
C05	C	4	111.6	22.9	0
C05	C	6	159.6	20.0	0
C05	C	8	214.5	24.5	0
C05	C	10	273.7	20.8	0
C05	C	12	380.1	23.2	0
C05	C	14	543.5	23.1	0
C05	C	16	705.6	23.4	0
C05	C	18	1031.5	19.6	0
C05	C	20	1608.1	25.4	0
C06	C	0	50.0	20.8	0
C06	C	2	70.5	24.1	0
C06	C	4	88.6	19.0	0
C06	C	6	113.0	21.1	0
C06	C	8	152.3	22.9	0
C06	C	10	218.0	20.1	0
C06	C	12	318.7	24.8	0
C06	C	14	485.9	23.5	0
C06	C	16	683.6	23.5	0
C06	C	18	894.4	23.1	0
C06	C	20	1248.8	23.7	0
C07	C	0	50.0	22.7	0
C07	C	2	64.8	22.2	0
C07	C	4	98.9	20.3	0
C07	C	6	133.5	20.8	0
C07	C	8	167.5	23.4	0
C07	C	10	257.4	23.2	0
C07	C	12	367.8	21.9	0
C07	C	14	525.6	20.9	0
C07	C	16	785.4	23.6	0
C07	C	18	1176.7	21.2	0
C07	C	20	1662.4	21.8	0
C08	C	0	50.0	24.7	0
C08	C	2	71.1	19.2	0
C08	C	4	102.8	24.8	0
C08	C	6	151.5	23.3	0
C08	C	8	213.3	19.0	0
C08	C	10	261.1	20.1	0
C08	C	12	363.5	22.5	0
C08	C	14	535.8	21.5	0
C08	C	16	804.1	21.6	0
C08	C	18	1073.0	23.3	0
C08	C	20	1409.4	17.9	0
C09	C	0	50.0	20.4	0
C09	C	2	70.7	17.4	0
C09	C	4	96.8	21.5	0
C09	C	6	122.2	19.8	0
C09	C	8	166.1	21.2	0
C09	C	10	254.2	22.6	0
C09	C	12	317.0	20.7	0
C09	C	14	467.7	24.8	0
C09	C	16	675.2	22.5	0
C09	C	18	1074.3	22.0	0
C09	C	20	1476.1	19.9	0
C10	C	0	50.0	21.2	0
C10	C	2	81.1	19.9	0
C10	C	4	114.1	19.9	0
C10	C	6	161.8	23.3	0
C10	C	8	223.3	23.1	0
C10	C	10	329.8	22.7	0
C10	C	12	520.0	23.2	0
C10	C	14	714.8	21.0	0
C10	C	16	943.8	22.7	0
C10	C	18	1295.4	26.1	0
C10	C	20	2058.6	21.7	1
D01	D	0	50.0	24.5	0
D01	D	2	45.8	21.3	0
D01	D	4	55.0	20.6	0
D01	D	6	58.2	21.5	0
D01	D	8	68.1	22.2	0
D01	D	10	78.1	22.9	0
D01	D	12	86.5	23.7	0
D01	D	14	89.3	19.8	0
D01	D	16	82.8	19.6	0
D01	D	18	87.0	23.5	0
D01	D	20	97.6	21.1	0
D02	D	0	50.0	21.2	0
D02	D	2	53.2	21.2	0
D02	D	4	51.2	21.3	0
D02	D	6	61.8	18.7	0
D02	D	8	66.8	18.8	0
D02	D	10	75.1	20.9	0
D02	D	12	67.3	22.2	0
D02	D	14	86.6	22.2	0
D02	D	16	105.8	21.9	0
D02	D	18	94.1	22.7	0
D02	D	20	100.1	19.8	0
D03	D	0	50.0	22.4	0	CR
D03	D	2	17.4	23.3	0	CR
D03	D	4	15.6	23.0	0	CR
D03	D	6	15.3	22.8	0	CR
D03	D	8	14.5	24.2	0	CR
D03	D	10	21.3	24.1	0	CR
D03	D	12	15.9	21.3	0	CR
D03	D	14	24.2	17.9	0	CR
D03	D	16	14.7	23.5	0	CR
D03	D	18	22.3	23.5	0	CR
D03	D	20	18.5	22.8	0	CR
D04	D	0	50.0	19.9	0	CR
D04	D	2	11.5	21.2	0	CR
D04	D	4	17.3	21.1	0	CR
D04	D	6	2.3	19.0	0	CR
D04	D	8	17.3	22.4	0	CR
D04	D	10	17.1	20.7	0	CR
D04	D	12	8.5	25.0	0	CR
D04	D	14	14.5	24.5	0	CR
D04	D	16	27.8	22.4	0	CR
D04	D	18	17.1	22.2	0	CR
D04	D	20	14.2	22.4	0	CR
D05	D	0	50.0	22.8	0
D05	D	2	60.0	24.6	0
D05	D	4	64.0	23.6	0
D05	D	6	65.7	20.7	0
D05	D	8	68.5	20.5	0
D05	D	10	82.4	23.4	0
D05	D	12	101.6	22.0	0
D05	D	14	115.0	21.1	0
D05	D	16	113.9	22.7	0
D05	D	18	128.9	20.3	0
D05	D	20	150.1	19.4	0
D06	D	0	50.0	21.1	0	CR
D06	D	2	17.4	20.4	0	CR
D06	D	4	24.8	22.8	0	CR
D06	D	6	25.9	22.2	0	CR
D06	D	8	13.5	21.4	0	CR
D06	D	10	14.0	22.7	0	CR
D06	D	12	26.0	22.5	0	CR
D06	D	14	16.9	21.4	0	CR
D06	D	16	21.0	19.8	0	CR
D06	D	18	20.7	22.3	0	CR
D06	D	20	17.2	21.3	0	CR
D07	D	0	50.0	20.7	0	CR
D07	D	2	15.8	23.1	0	CR
D07	D	4	21.0	24.5	0	CR
D07	D	6	15.0	19.3	0	CR
D07	D	8	24.6	23.4	0	CR
D07	D	10	16.2	19.8	0	CR
D07	D	12	19.6	19.3	0	CR
D07	D	14	18.2	18.7	0	CR
D07	D	16	18.7	18.8	0	CR
D07	D	18	18.7	24.2	0	CR
D07	D	20	18.5	23.1	0	CR
D08	D	0	50.0	20.6	0	CR
D08	D	2	12.3	23.5	0	CR
D08	D	4	19.5	24.4	0	CR
D08	D	6	13.9	21.6	0	CR
D08	D	8	20.2	24.1	0	CR
D08	D	10	28.9	21.0	0	CR
D08	D	12	14.1	19.3	0	CR
D08	D	14	26.4	21.8	0	CR
D08	D	16	16.5	21.8	0	CR
D08	D	18	7.0	19.3	0	CR
D08	D	20	24.4	22.5	0	CR
D09	D	0	50.0	20.4	0	CR
D09	D	2	22.7	24.6	0	CR
D09	D	4	13.6	21.9	0	CR
D09	D	6	17.6	22.5	0	CR
D09	D	8	19.8	21.7	0	CR
D09	D	10	15.3	21.9	0	CR
D09	D	12	16.7	21.7	0	CR
D09	D	14	19.4	22.9	0	CR
D09	D	16	16.8	21.4	0	CR
D09	D	18	25.1	21.6	0	CR
D09	D	20	18.4	23.2	0	CR
D10	D	0	50.0	22.1	0	CR
D10	D	2	20.8	20.1	0	CR
D10	D	4	22.0	23.9	0	CR
D10	D	6	22.6	19.6	0	CR
D10	D	8	21.2	20.6	0	CR
D10	D	10	18.6	22.1	0	CR
D10	D	12	13.8	23.9	0	CR
D10	D	14	19.4	23.1	0	CR
D10	D	16	23.0	24.0	0	CR
D10	D	18	25.8	19.7	0	CR
D10	D	20	20.0	18.7	0	CR
